# EpiMethylTag simultaneously detects ATAC-seq or ChIP-seq signals with DNA methylation

**DOI:** 10.1101/549550

**Authors:** Priscillia Lhoumaud, Gunjan Sethia, Franco Izzo, Theodore Sakellaropoulos, Valentina Snetkova, Simon Vidal, Sana Badri, MacIntosh Cornwell, Dafne Campigli Di Giammartino, Kyu-Tae Kim, Effie Apostolou, Matthias Stadtfeld, Dan Avi Landau, Jane Skok

**Affiliations:** New York University Langone Health, New York, NY, USA; New York Genome Center, New York, NY, USA; Meyer Cancer Center, Weill Cornell Medicine, New York, NY, USA; Laura and Isaac Perlmutter Cancer Center, NYU School of Medicine, New York, NY 10016, USA; Skirball Institute of Biomolecular Medicine, Department of Cell Biology, Helen L. and Martin S. Kimmel Center for Biology and Medicine, Laura and Isaac Perlmutter Cancer Center, New York, NY, USA; Sanford I. Weill Department of Medicine, Sandra and Edward Meyer Cancer Center, Weill Cornell Medicine, New York, NY, USA; Institute of Computational Biomedicine, Weill Cornell Medicine, New York, NY, USA

**Author notes:** Email addresses.

**Keywords:** DNA methylation, chromatin accessibility, ChIP, ATAC, CTCF, KLF4

## Abstract

Activation of regulatory elements is thought to be inversely correlated with DNA methylation levels. However, it is difficult to determine whether DNA methylation is compatible with chromatin accessibility or transcription factor (TF) binding if assays are performed separately. We developed a fast, low input, low sequencing depth method, EpiMethylTag that combines ATAC-seq or ChIP-seq (M-ATAC or M-ChIP) with bisulfite conversion, to simultaneously examine accessibility/TF binding and methylation on the same DNA. Here we demonstrate that EpiMethylTag can be used to study the functional interplay between chromatin accessibility and TF binding (CTCF and KLF4) at methylated sites.
