## Supplementary Table 3 for "EpiMethylTag simultaneously detects ATAC-seq or ChIP-seq signals with DNA methylation"

### Sheet: KLF4
	M-ATAC	peakID	peak.chr	peak.start	peak.end	meth.chr	meth.start	meth.end	meth.percent	meth.counts	un.meth.counts	avg.meth	coverage		WGBS	peakID	peak.chr	peak.start	peak.end	meth.chr	meth.start	meth.end	meth.percent	meth.counts	un.meth.counts	avg.meth	coverage			CTCF	peakID	peak.chr	peak.start	peak.end	meth.chr	meth.start	meth.end	meth.percent	meth.counts	un.meth.counts	avg.meth	coverage
		peak.1	chr4	55530297	55530726	chr4	55530304	55530304	0	0	6	0.697	6			peak.1	chr4	55530297	55530726	chr4	55530304	55530304	0	0	2	4.419	2				peak.1	chr4	55530297	55530726	chr4	55530318	55530318	0	0	1	3.397	1
		peak.1	chr4	55530297	55530726	chr4	55530305	55530305	0	0	5	0.697	5			peak.1	chr4	55530297	55530726	chr4	55530305	55530305	0	0	1	4.419	1				peak.1	chr4	55530297	55530726	chr4	55530327	55530327	0	0	1	3.397	1
		peak.1	chr4	55530297	55530726	chr4	55530306	55530306	0	0	6	0.697	6			peak.1	chr4	55530297	55530726	chr4	55530306	55530306	0	0	2	4.419	2				peak.1	chr4	55530297	55530726	chr4	55530328	55530328	0	0	1	3.397	1
		peak.1	chr4	55530297	55530726	chr4	55530307	55530307	0	0	5	0.697	5			peak.1	chr4	55530297	55530726	chr4	55530307	55530307	0	0	1	4.419	1				peak.1	chr4	55530297	55530726	chr4	55530338	55530338	0	0	1	3.397	1
		peak.1	chr4	55530297	55530726	chr4	55530309	55530309	0	0	6	0.697	6			peak.1	chr4	55530297	55530726	chr4	55530309	55530309	0	0	2	4.419	2				peak.1	chr4	55530297	55530726	chr4	55530339	55530339	0	0	1	3.397	1
		peak.1	chr4	55530297	55530726	chr4	55530310	55530310	0	0	5	0.697	5			peak.1	chr4	55530297	55530726	chr4	55530310	55530310	0	0	1	4.419	1				peak.1	chr4	55530297	55530726	chr4	55530350	55530350	0	0	1	3.397	1
		peak.1	chr4	55530297	55530726	chr4	55530317	55530317	0	0	6	0.697	6			peak.1	chr4	55530297	55530726	chr4	55530317	55530317	0	0	2	4.419	2				peak.1	chr4	55530297	55530726	chr4	55530351	55530351	0	0	1	3.397	1
		peak.1	chr4	55530297	55530726	chr4	55530318	55530318	0	0	7	0.697	7			peak.1	chr4	55530297	55530726	chr4	55530318	55530318	0	0	1	4.419	1				peak.1	chr4	55530297	55530726	chr4	55530381	55530381	16.6667	1	5	3.397	6
		peak.1	chr4	55530297	55530726	chr4	55530327	55530327	0	0	6	0.697	6			peak.1	chr4	55530297	55530726	chr4	55530328	55530328	50	1	1	4.419	2				peak.1	chr4	55530297	55530726	chr4	55530382	55530382	0	0	3	3.397	3
		peak.1	chr4	55530297	55530726	chr4	55530328	55530328	0	0	6	0.697	6			peak.1	chr4	55530297	55530726	chr4	55530339	55530339	0	0	2	4.419	2				peak.1	chr4	55530297	55530726	chr4	55530398	55530398	0	0	6	3.397	6
		peak.1	chr4	55530297	55530726	chr4	55530338	55530338	0	0	6	0.697	6			peak.1	chr4	55530297	55530726	chr4	55530350	55530350	0	0	2	4.419	2				peak.1	chr4	55530297	55530726	chr4	55530399	55530399	0	0	5	3.397	5
		peak.1	chr4	55530297	55530726	chr4	55530339	55530339	0	0	7	0.697	7			peak.1	chr4	55530297	55530726	chr4	55530351	55530351	50	1	1	4.419	2				peak.1	chr4	55530297	55530726	chr4	55530420	55530420	0	0	10	3.397	10
		peak.1	chr4	55530297	55530726	chr4	55530350	55530350	0	0	5	0.697	5			peak.1	chr4	55530297	55530726	chr4	55530381	55530381	0	0	4	4.419	4				peak.1	chr4	55530297	55530726	chr4	55530421	55530421	0	0	5	3.397	5
		peak.1	chr4	55530297	55530726	chr4	55530351	55530351	0	0	10	0.697	10			peak.1	chr4	55530297	55530726	chr4	55530382	55530382	0	0	3	4.419	3				peak.1	chr4	55530297	55530726	chr4	55530449	55530449	0	0	12	3.397	12
		peak.1	chr4	55530297	55530726	chr4	55530381	55530381	0	0	6	0.697	6			peak.1	chr4	55530297	55530726	chr4	55530398	55530398	0	0	5	4.419	5				peak.1	chr4	55530297	55530726	chr4	55530450	55530450	0	0	3	3.397	3
		peak.1	chr4	55530297	55530726	chr4	55530382	55530382	0	0	9	0.697	9			peak.1	chr4	55530297	55530726	chr4	55530399	55530399	0	0	5	4.419	5				peak.1	chr4	55530297	55530726	chr4	55530459	55530459	0	0	10	3.397	10
		peak.1	chr4	55530297	55530726	chr4	55530398	55530398	0	0	5	0.697	5			peak.1	chr4	55530297	55530726	chr4	55530420	55530420	0	0	5	4.419	5				peak.1	chr4	55530297	55530726	chr4	55530460	55530460	0	0	3	3.397	3
		peak.1	chr4	55530297	55530726	chr4	55530399	55530399	0	0	7	0.697	7			peak.1	chr4	55530297	55530726	chr4	55530421	55530421	0	0	6	4.419	6				peak.1	chr4	55530297	55530726	chr4	55530477	55530477	10	1	9	3.397	10
		peak.1	chr4	55530297	55530726	chr4	55530420	55530420	0	0	4	0.697	4			peak.1	chr4	55530297	55530726	chr4	55530449	55530449	0	0	3	4.419	3				peak.1	chr4	55530297	55530726	chr4	55530478	55530478	0	0	2	3.397	2
		peak.1	chr4	55530297	55530726	chr4	55530421	55530421	0	0	6	0.697	6			peak.1	chr4	55530297	55530726	chr4	55530450	55530450	0	0	5	4.419	5				peak.1	chr4	55530297	55530726	chr4	55530501	55530501	0	0	4	3.397	4
		peak.1	chr4	55530297	55530726	chr4	55530449	55530449	11.1111	1	8	0.697	9			peak.1	chr4	55530297	55530726	chr4	55530459	55530459	0	0	3	4.419	3				peak.1	chr4	55530297	55530726	chr4	55530502	55530502	0	0	1	3.397	1
		peak.1	chr4	55530297	55530726	chr4	55530450	55530450	0	0	12	0.697	12			peak.1	chr4	55530297	55530726	chr4	55530460	55530460	0	0	4	4.419	4				peak.1	chr4	55530297	55530726	chr4	55530505	55530505	0	0	4	3.397	4
		peak.1	chr4	55530297	55530726	chr4	55530459	55530459	0	0	8	0.697	8			peak.1	chr4	55530297	55530726	chr4	55530477	55530477	0	0	2	4.419	2				peak.1	chr4	55530297	55530726	chr4	55530506	55530506	0	0	1	3.397	1
		peak.1	chr4	55530297	55530726	chr4	55530460	55530460	0	0	12	0.697	12			peak.1	chr4	55530297	55530726	chr4	55530478	55530478	0	0	4	4.419	4				peak.1	chr4	55530297	55530726	chr4	55530521	55530521	0	0	4	3.397	4
		peak.1	chr4	55530297	55530726	chr4	55530477	55530477	12.5	1	7	0.697	8			peak.1	chr4	55530297	55530726	chr4	55530501	55530501	0	0	2	4.419	2				peak.1	chr4	55530297	55530726	chr4	55530522	55530522	0	0	1	3.397	1
		peak.1	chr4	55530297	55530726	chr4	55530478	55530478	7.14286	1	13	0.697	14			peak.1	chr4	55530297	55530726	chr4	55530502	55530502	0	0	2	4.419	2				peak.1	chr4	55530297	55530726	chr4	55530527	55530527	0	0	5	3.397	5
		peak.1	chr4	55530297	55530726	chr4	55530501	55530501	0	0	7	0.697	7			peak.1	chr4	55530297	55530726	chr4	55530505	55530505	0	0	2	4.419	2				peak.1	chr4	55530297	55530726	chr4	55530528	55530528	100	1	0	3.397	1
		peak.1	chr4	55530297	55530726	chr4	55530502	55530502	0	0	11	0.697	11			peak.1	chr4	55530297	55530726	chr4	55530506	55530506	0	0	2	4.419	2				peak.1	chr4	55530297	55530726	chr4	55530531	55530531	0	0	4	3.397	4
		peak.1	chr4	55530297	55530726	chr4	55530505	55530505	0	0	7	0.697	7			peak.1	chr4	55530297	55530726	chr4	55530521	55530521	0	0	3	4.419	3				peak.1	chr4	55530297	55530726	chr4	55530532	55530532	0	0	1	3.397	1
		peak.1	chr4	55530297	55530726	chr4	55530506	55530506	0	0	11	0.697	11			peak.1	chr4	55530297	55530726	chr4	55530522	55530522	0	0	3	4.419	3				peak.1	chr4	55530297	55530726	chr4	55530542	55530542	0	0	4	3.397	4
		peak.1	chr4	55530297	55530726	chr4	55530521	55530521	0	0	8	0.697	8			peak.1	chr4	55530297	55530726	chr4	55530527	55530527	0	0	3	4.419	3				peak.1	chr4	55530297	55530726	chr4	55530543	55530543	0	0	2	3.397	2
		peak.1	chr4	55530297	55530726	chr4	55530522	55530522	0	0	10	0.697	10			peak.1	chr4	55530297	55530726	chr4	55530528	55530528	0	0	4	4.419	4				peak.1	chr4	55530297	55530726	chr4	55530555	55530555	0	0	2	3.397	2
		peak.1	chr4	55530297	55530726	chr4	55530527	55530527	16.6667	1	5	0.697	6			peak.1	chr4	55530297	55530726	chr4	55530531	55530531	0	0	3	4.419	3				peak.1	chr4	55530297	55530726	chr4	55530556	55530556	50	1	1	3.397	2
		peak.1	chr4	55530297	55530726	chr4	55530528	55530528	0	0	9	0.697	9			peak.1	chr4	55530297	55530726	chr4	55530532	55530532	0	0	4	4.419	4				peak.1	chr4	55530297	55530726	chr4	55530573	55530573	0	0	4	3.397	4
		peak.1	chr4	55530297	55530726	chr4	55530531	55530531	0	0	5	0.697	5			peak.1	chr4	55530297	55530726	chr4	55530542	55530542	0	0	3	4.419	3				peak.1	chr4	55530297	55530726	chr4	55530574	55530574	0	0	3	3.397	3
		peak.1	chr4	55530297	55530726	chr4	55530532	55530532	0	0	9	0.697	9			peak.1	chr4	55530297	55530726	chr4	55530543	55530543	0	0	4	4.419	4				peak.1	chr4	55530297	55530726	chr4	55530585	55530585	0	0	3	3.397	3
		peak.1	chr4	55530297	55530726	chr4	55530542	55530542	0	0	3	0.697	3			peak.1	chr4	55530297	55530726	chr4	55530555	55530555	0	0	5	4.419	5				peak.1	chr4	55530297	55530726	chr4	55530586	55530586	0	0	2	3.397	2
		peak.1	chr4	55530297	55530726	chr4	55530543	55530543	0	0	8	0.697	8			peak.1	chr4	55530297	55530726	chr4	55530556	55530556	0	0	4	4.419	4				peak.1	chr4	55530297	55530726	chr4	55530595	55530595	0	0	3	3.397	3
		peak.1	chr4	55530297	55530726	chr4	55530555	55530555	0	0	2	0.697	2			peak.1	chr4	55530297	55530726	chr4	55530573	55530573	0	0	5	4.419	5				peak.1	chr4	55530297	55530726	chr4	55530596	55530596	0	0	1	3.397	1
		peak.1	chr4	55530297	55530726	chr4	55530556	55530556	0	0	3	0.697	3			peak.1	chr4	55530297	55530726	chr4	55530574	55530574	0	0	4	4.419	4				peak.1	chr4	55530297	55530726	chr4	55530635	55530635	0	0	4	3.397	4
		peak.1	chr4	55530297	55530726	chr4	55530573	55530573	0	0	2	0.697	2			peak.1	chr4	55530297	55530726	chr4	55530585	55530585	0	0	5	4.419	5				peak.1	chr4	55530297	55530726	chr4	55530636	55530636	0	0	2	3.397	2
		peak.1	chr4	55530297	55530726	chr4	55530574	55530574	0	0	2	0.697	2			peak.1	chr4	55530297	55530726	chr4	55530586	55530586	0	0	3	4.419	3				peak.1	chr4	55530297	55530726	chr4	55530639	55530639	0	0	4	3.397	4
		peak.1	chr4	55530297	55530726	chr4	55530585	55530585	0	0	3	0.697	3			peak.1	chr4	55530297	55530726	chr4	55530595	55530595	0	0	7	4.419	7				peak.1	chr4	55530297	55530726	chr4	55530640	55530640	0	0	2	3.397	2
		peak.1	chr4	55530297	55530726	chr4	55530586	55530586	0	0	1	0.697	1			peak.1	chr4	55530297	55530726	chr4	55530596	55530596	0	0	2	4.419	2				peak.1	chr4	55530297	55530726	chr4	55530650	55530650	0	0	3	3.397	3
		peak.1	chr4	55530297	55530726	chr4	55530595	55530595	0	0	3	0.697	3			peak.1	chr4	55530297	55530726	chr4	55530635	55530635	0	0	7	4.419	7				peak.1	chr4	55530297	55530726	chr4	55530651	55530651	0	0	2	3.397	2
		peak.1	chr4	55530297	55530726	chr4	55530596	55530596	0	0	1	0.697	1			peak.1	chr4	55530297	55530726	chr4	55530636	55530636	0	0	2	4.419	2				peak.1	chr4	55530297	55530726	chr4	55530655	55530655	0	0	3	3.397	3
		peak.1	chr4	55530297	55530726	chr4	55530635	55530635	0	0	4	0.697	4			peak.1	chr4	55530297	55530726	chr4	55530639	55530639	0	0	9	4.419	9				peak.1	chr4	55530297	55530726	chr4	55530656	55530656	0	0	1	3.397	1
		peak.1	chr4	55530297	55530726	chr4	55530636	55530636	0	0	5	0.697	5			peak.1	chr4	55530297	55530726	chr4	55530640	55530640	0	0	2	4.419	2				peak.1	chr4	55530297	55530726	chr4	55530660	55530660	0	0	3	3.397	3
		peak.1	chr4	55530297	55530726	chr4	55530639	55530639	0	0	4	0.697	4			peak.1	chr4	55530297	55530726	chr4	55530650	55530650	0	0	7	4.419	7				peak.1	chr4	55530297	55530726	chr4	55530661	55530661	0	0	1	3.397	1
		peak.1	chr4	55530297	55530726	chr4	55530640	55530640	0	0	4	0.697	4			peak.1	chr4	55530297	55530726	chr4	55530651	55530651	0	0	3	4.419	3				peak.1	chr4	55530297	55530726	chr4	55530687	55530687	0	0	1	3.397	1
		peak.1	chr4	55530297	55530726	chr4	55530650	55530650	0	0	2	0.697	2			peak.1	chr4	55530297	55530726	chr4	55530655	55530655	0	0	8	4.419	8				peak.1	chr4	55530297	55530726	chr4	55530689	55530689	0	0	1	3.397	1
		peak.1	chr4	55530297	55530726	chr4	55530651	55530651	0	0	5	0.697	5			peak.1	chr4	55530297	55530726	chr4	55530656	55530656	0	0	3	4.419	3				peak.1	chr4	55530297	55530726	chr4	55530701	55530701	0	0	1	3.397	1
		peak.1	chr4	55530297	55530726	chr4	55530655	55530655	0	0	2	0.697	2			peak.1	chr4	55530297	55530726	chr4	55530660	55530660	0	0	8	4.419	8
		peak.1	chr4	55530297	55530726	chr4	55530656	55530656	0	0	5	0.697	5			peak.1	chr4	55530297	55530726	chr4	55530661	55530661	0	0	3	4.419	3
		peak.1	chr4	55530297	55530726	chr4	55530660	55530660	0	0	2	0.697	2			peak.1	chr4	55530297	55530726	chr4	55530687	55530687	0	0	3	4.419	3
		peak.1	chr4	55530297	55530726	chr4	55530661	55530661	0	0	5	0.697	5			peak.1	chr4	55530297	55530726	chr4	55530688	55530688	0	0	2	4.419	2
		peak.1	chr4	55530297	55530726	chr4	55530687	55530687	0	0	2	0.697	2			peak.1	chr4	55530297	55530726	chr4	55530689	55530689	33.3333	1	2	4.419	3
		peak.1	chr4	55530297	55530726	chr4	55530688	55530688	0	0	3	0.697	3			peak.1	chr4	55530297	55530726	chr4	55530690	55530690	0	0	2	4.419	2
		peak.1	chr4	55530297	55530726	chr4	55530689	55530689	0	0	2	0.697	2			peak.1	chr4	55530297	55530726	chr4	55530701	55530701	33.3333	1	2	4.419	3
		peak.1	chr4	55530297	55530726	chr4	55530690	55530690	0	0	3	0.697	3			peak.1	chr4	55530297	55530726	chr4	55530702	55530702	0	0	1	4.419	1
		peak.1	chr4	55530297	55530726	chr4	55530701	55530701	0	0	2	0.697	2			peak.1	chr4	55530297	55530726	chr4	55530708	55530708	25	1	3	4.419	4
		peak.1	chr4	55530297	55530726	chr4	55530702	55530702	0	0	3	0.697	3			peak.1	chr4	55530297	55530726	chr4	55530709	55530709	0	0	1	4.419	1
		peak.1	chr4	55530297	55530726	chr4	55530708	55530708	0	0	2	0.697	2			peak.1	chr4	55530297	55530726	chr4	55530711	55530711	0	0	4	4.419	4
		peak.1	chr4	55530297	55530726	chr4	55530709	55530709	0	0	3	0.697	3			peak.1	chr4	55530297	55530726	chr4	55530712	55530712	0	0	1	4.419	1
		peak.1	chr4	55530297	55530726	chr4	55530711	55530711	0	0	2	0.697	2			peak.1	chr4	55530297	55530726	chr4	55530720	55530720	0	0	1	4.419	1
		peak.1	chr4	55530297	55530726	chr4	55530712	55530712	0	0	2	0.697	2			peak.1	chr4	55530297	55530726	chr4	55530721	55530721	100	1	0	4.419	1
		peak.1	chr4	55530297	55530726	chr4	55530720	55530720	0	0	2	0.697	2
		peak.1	chr4	55530297	55530726	chr4	55530721	55530721	0	0	1	0.697	1

### Sheet: Pisd-ps1
MATAC	peakID	peak.chr	peak.start	peak.end	meth.chr	meth.start	meth.end	meth.percent	meth.counts	un.meth.counts	avg.meth	coverage		WGBS	peakID	peak.chr	peak.start	peak.end	meth.chr	meth.start	meth.end	meth.percent	meth.counts	un.meth.counts	avg.meth	coverage		CTCF	peakID	peak.chr	peak.start	peak.end	meth.chr	meth.start	meth.end	meth.percent	meth.counts	un.meth.counts	avg.meth	coverage
	peak.1	chr11	3127493	3127628	chr11	3127507	3127507	100	8	0	96.919	8			peak.1	chr11	3127493	3127628	chr11	3127507	3127507	88.2353	15	2	93.461	17			peak.1	chr11	3127493	3127628	chr11	3127507	3127507	100	1	0	100	1
	peak.1	chr11	3127493	3127628	chr11	3127508	3127508	100	5	0	96.919	5			peak.1	chr11	3127493	3127628	chr11	3127508	3127508	80	16	4	93.461	20			peak.1	chr11	3127493	3127628	chr11	3127508	3127508	100	1	0	100	1
	peak.1	chr11	3127493	3127628	chr11	3127555	3127555	90.9091	10	1	96.919	11			peak.1	chr11	3127493	3127628	chr11	3127555	3127555	92.8571	26	2	93.461	28			peak.1	chr11	3127493	3127628	chr11	3127555	3127555	100	2	0	100	2
	peak.1	chr11	3127493	3127628	chr11	3127556	3127556	100	12	0	96.919	12			peak.1	chr11	3127493	3127628	chr11	3127556	3127556	92.3077	12	1	93.461	13			peak.1	chr11	3127493	3127628	chr11	3127556	3127556	100	2	0	100	2
	peak.1	chr11	3127493	3127628	chr11	3127597	3127597	100	16	0	96.919	16			peak.1	chr11	3127493	3127628	chr11	3127597	3127597	100	34	0	93.461	34
	peak.1	chr11	3127493	3127628	chr11	3127598	3127598	90	9	1	96.919	10			peak.1	chr11	3127493	3127628	chr11	3127598	3127598	100	4	0	93.461	4
	peak.1	chr11	3127493	3127628	chr11	3127605	3127605	94.4444	17	1	96.919	18			peak.1	chr11	3127493	3127628	chr11	3127605	3127605	94.2857	33	2	93.461	35
	peak.1	chr11	3127493	3127628	chr11	3127606	3127606	100	8	0	96.919	8			peak.1	chr11	3127493	3127628	chr11	3127606	3127606	100	4	0	93.461	4

### Sheet: Slc5a8
M-ATAC	peakID	peak.chr	peak.start	peak.end	meth.chr	meth.start	meth.end	meth.percent	meth.counts	un.meth.counts	avg.meth	coverage			WGBS	peakID	peak.chr	peak.start	peak.end	meth.chr	meth.start	meth.end	meth.percent	meth.counts	un.meth.counts	avg.meth	coverage
	peak.1	chr10	88892665	88893157	chr10	88892706	88892706	14.2857	1	6	18.685	7				peak.1	chr10	88892665	88893157	chr10	88892706	88892706	80	8	2	85.041	10
	peak.1	chr10	88892665	88893157	chr10	88892707	88892707	0	0	4	18.685	4				peak.1	chr10	88892665	88893157	chr10	88892707	88892707	60	3	2	85.041	5
	peak.1	chr10	88892665	88893157	chr10	88892711	88892711	14.2857	1	6	18.685	7				peak.1	chr10	88892665	88893157	chr10	88892711	88892711	90.9091	10	1	85.041	11
	peak.1	chr10	88892665	88893157	chr10	88892712	88892712	0	0	3	18.685	3				peak.1	chr10	88892665	88893157	chr10	88892712	88892712	100	5	0	85.041	5
	peak.1	chr10	88892665	88893157	chr10	88892780	88892780	22.2222	2	7	18.685	9				peak.1	chr10	88892665	88893157	chr10	88892780	88892780	90	9	1	85.041	10
	peak.1	chr10	88892665	88893157	chr10	88892781	88892781	16.6667	1	5	18.685	6				peak.1	chr10	88892665	88893157	chr10	88892781	88892781	100	1	0	85.041	1
	peak.1	chr10	88892665	88893157	chr10	88892801	88892801	0	0	11	18.685	11				peak.1	chr10	88892665	88893157	chr10	88892801	88892801	100	9	0	85.041	9
	peak.1	chr10	88892665	88893157	chr10	88892802	88892802	0	0	8	18.685	8				peak.1	chr10	88892665	88893157	chr10	88892802	88892802	100	1	0	85.041	1
	peak.1	chr10	88892665	88893157	chr10	88892910	88892910	0	0	18	18.685	18				peak.1	chr10	88892665	88893157	chr10	88892910	88892910	0	0	2	85.041	2
	peak.1	chr10	88892665	88893157	chr10	88892911	88892911	22.2222	2	7	18.685	9				peak.1	chr10	88892665	88893157	chr10	88892911	88892911	100	3	0	85.041	3
	peak.1	chr10	88892665	88893157	chr10	88892956	88892956	7.69231	1	12	18.685	13				peak.1	chr10	88892665	88893157	chr10	88892956	88892956	100	3	0	85.041	3
	peak.1	chr10	88892665	88893157	chr10	88892957	88892957	33.3333	4	8	18.685	12				peak.1	chr10	88892665	88893157	chr10	88892957	88892957	100	2	0	85.041	2
	peak.1	chr10	88892665	88893157	chr10	88892996	88892996	0	0	8	18.685	8				peak.1	chr10	88892665	88893157	chr10	88892996	88892996	100	2	0	85.041	2
	peak.1	chr10	88892665	88893157	chr10	88892997	88892997	42.8571	3	4	18.685	7				peak.1	chr10	88892665	88893157	chr10	88892997	88892997	100	2	0	85.041	2
	peak.1	chr10	88892665	88893157	chr10	88893026	88893026	37.5	3	5	18.685	8				peak.1	chr10	88892665	88893157	chr10	88893026	88893026	0	0	1	85.041	1
	peak.1	chr10	88892665	88893157	chr10	88893027	88893027	66.6667	2	1	18.685	3				peak.1	chr10	88892665	88893157	chr10	88893027	88893027	100	2	0	85.041	2
	peak.1	chr10	88892665	88893157	chr10	88893103	88893103	0	0	1	18.685	1				peak.1	chr10	88892665	88893157	chr10	88893103	88893103	50	2	2	85.041	4
	peak.1	chr10	88892665	88893157	chr10	88893104	88893104	33.3333	1	2	18.685	3				peak.1	chr10	88892665	88893157	chr10	88893104	88893104	100	3	0	85.041	3
	peak.1	chr10	88892665	88893157	chr10	88893120	88893120	100	1	0	18.685	1				peak.1	chr10	88892665	88893157	chr10	88893120	88893120	100	2	0	85.041	2
	peak.1	chr10	88892665	88893157	chr10	88893121	88893121	0	0	2	18.685	2				peak.1	chr10	88892665	88893157	chr10	88893121	88893121	100	3	0	85.041	3
	peak.1	chr10	88892665	88893157	chr10	88893132	88893132	0	0	1	18.685	1				peak.1	chr10	88892665	88893157	chr10	88893132	88893132	100	3	0	85.041	3
	peak.1	chr10	88892665	88893157	chr10	88893133	88893133	0	0	1	18.685	1				peak.1	chr10	88892665	88893157	chr10	88893133	88893133	100	3	0	85.041	3
