## Supplementary Table 2 for "EpiMethylTag simultaneously detects ATAC-seq or ChIP-seq signals with DNA methylation"

### Sheet: Sheet1
Table S2
Sequencing metrics
	Input	raw reads counts	total aligned	after deduplication	duplication %	peaks #	Fraction of reads in peaks (%)	Number of reads in peaks	sequencing method	estimated sequencing price
Methyl-ATAC-rep3	50,000 cells	25699785	16089792	7352906	54.3008	31907	6.24885	459472	PE50	140.663
Methyl-ATAC-rep4	50,000 cells	19664406	12489863	6627085	46.9403	30413	6.25878	414775	PE50	107.63
ATAC_mESC-1	50,000 cells	42701657	27136652	14163838	47.8055	28717	4.22113	597874	PE50	233.72
ATAC_mESC-2	50,000 cells	43670908	28233063	15922457	43.6035	37537	5.24745	835523	PE50	239.025
ATAC_Tn5me-NC-1	50,000 cells	32349338	21672457	7650957	64.6973	31806	8.0272	614158	PE50	177.059
ATAC_Tn5me-NC-2	50,000 cells	35731046	24243728	9325945	61.5325	36710	9.08931	847664	PE50	195.568
CTCF Methyl-ChIP-rep1	<= 1ng ChIPped DNA	25909719	17286134	4885551	71.7372	33898	9.70349	474069	PE50	141.813
CTCF Methyl-ChIP-rep2	<= 1ng ChIPped DNA	22537259	15658620	2346710	85.0133	32195	11.9109	279514	PE50	123.354
CTCF ChIP-BisSeq (GSE39739)	100ng ChIPped DNA	264776846	86842508	36157832	58.3639	64460	10.4921	3793698	SR100 ?	1449.21
CTCF ChIP-rep1	<= 1ng ChIPped DNA	29560708	24176505	15771202	34.7664	41731	8.18413	1290735	PE50	161.796
CTCF ChIP-rep2	<= 1ng ChIPped DNA	32381207	26870232	16193923	39.7329	52327	14.1884	2297660	PE50	177.233
CTCF Methyl-ChIP-NC-rep1	<= 1ng ChIPped DNA	30946375	19531345	2908220	85.11	22576	7.85133	228334	PE50	169.38
CTCF Methyl-ChIP-NC-rep2	<= 1ng ChIPped DNA	29555024	22368095	3317235	85.1698	31409	12.8066	424826	PE50	161.764
WGBS	1to 5 µg of input DNA	257117681	192776685	176838243	8.26783	NA	NA	NA	SR100 ?	1407.29
CTCF Methyl-ChIP-merged	<= 1ng ChIPped DNA	48446978	34191110	7560456	77.8877	38881			PE50	265.166
