## Supplementary Table 1 for "EpiMethylTag simultaneously detects ATAC-seq or ChIP-seq signals with DNA methylation"

### Sheet: Sheet1
Table S1
Sequence of modified oligonucleotides and primers
Name	Sequence (5′ to 3′)	Modifications
Methylated top adaptor: Tn5mC-Apt1	TcGTcGGcAGcGTcAGATGTGTATAAGAGAcAG	c: 5C-methylated
Bottom adaptor: Tn5mC1.1-A1block	pCTGTCTCTTATACAddC	p: phosphate,
		ddC: dideoxycytidylate
Replacement oligo: Tn5mC-ReplO1	pcTGTcTcTTATAcAcATcTccGAGccCAcGAGAcinvT	p: phosphate,
		c: 5C-methylated,
		invT: inverted deoxythymidylate
PCR primer: Ad1_noMX	AATGATACGGCGACCACCGAGATCTACACTCGTCGGCAGCGTC
PCR barcode primer:	CAAGCAGAAGACGGCATACGAGAT-NNNNNNNNNGTCTCGTGGGCTCGGAGATGT
